# 5’ Complementarity-Mediated End Joining (5’CMEJ) DNA repair

**DOI:** 10.64898/2026.07.23.740330

**Authors:** Adéla Přibylová, Cristina Ponce-Lilly, Attila Molnar, Lukáš Fischer

**Author notes:** Correspondence to: A.P., A.M., L.F. **Author contributions:** A.P.: conceptualisation, methodology, software, data curation, formal analysis, writing – original draft, visualisation, project administration. C.P.L.: investigation. A.M.: writing – review & editing, supervision. L.F.: conceptualisation, writing – review & editing, supervision, funding acquisition. A.M. and L.F. contributed equally as senior authors. All authors reviewed and approved the final manuscript.

## Abstract

How cells choose among competing DNA double-strand break repair pathways, and whether the choice differs across the tree of life, remains poorly understood, limiting prediction of CRISPR editing outcomes, particularly in plants. Through a meta-analysis of 2,098 *Sp*Cas9 target sites across plants, animals, and an alga, we show that deletion patterns reflect cell-division status rather than taxonomic origin: dividing cells favour polymerase Theta-Mediated End Joining (TMEJ), whereas non-dividing cells employ a largely overlooked pathway, 5’ Complementarity-Mediated End Joining (5’CMEJ). Unlike the known resection-dependent pathways, which use 3’ overhangs, 5’CMEJ exploits the 5’ overhangs generated by staggered *Sp*Cas9 cleavage.
