## Supplementary material for "5’ Complementarity-Mediated End Joining (5’CMEJ) DNA repair": Supplementary_Table_1.xlsx

### Sheet: Sheet1
Accession	Organism	Cell line/cultivar	no of gRNA/targets before filtering	no of gRNA/targets after >5% efficacy filtering	Delivery	DNA extracted	Publication	DOI	Note	File with individual analysis
PRJNA248030	Homo sapiens	HeLa	55	55		72 hpd	Bae, S., J. Kweon, H.S. Kim, and J.-S. Kim. 2014. Microhomology-based choice of Cas9 nuclease target sites. Nat Methods. 11:705–706. doi:10.1038/nmeth.3015.	10.1038/nmeth.3015	target data from: Taheri-Ghahfarokhi, A., B.J.M. Taylor, R. Nitsch, A. Lundin, A.-L. Cavallo, K. Madeyski-Bengtson, F. Karlsson, M. Clausen, R. Hicks, L.M. Mayr, M. Bohlooly-Y, and M. Maresca. 2018. Decoding non-random mutational signatures at Cas9 targeted sites. Nucleic Acids Res. 46:8417–8434. doi:10.1093/nar/gky653.	Homo_sapiens_Hela_72.pdf
PRJNA1399676	Solanum lycopersicum	M82	352	334	RNP into leaf protoplasts	48 hpd	Cucuy, A., D. Ben-Tov, C. Melamed-Bessudo, A. Honig, B.A. Cohen, and A.A. Levy. 2026. Features affecting Cas9-induced editing efficiency and patterns in tomato: evidence from a large CRISPR dataset. The Plant Journal. 125:e70809. doi:10.1111/tpj.70809.	10.1111/tpj.70809		Solanum_lycopersicum_M82_48.pdf
PRJNA625335	Nicotiana benthamiana		1	1	agroinfiltration of leaf	14 dpd	Ellison, E.E., U. Nagalakshmi, M.E. Gamo, P. Huang, S. Dinesh-Kumar, and D.F. Voytas. 2020. Multiplexed heritable gene editing using RNA viruses and mobile single guide RNAs. Nat. Plants. 6:620–624. doi:10.1038/s41477-020-0670-y.	10.1038/s41477-020-0670-y	infiltrated sample	Nicotiana_benthamiana_xxx_336.pdf
unpublished	Silene latifolia		2	2	protoplast transformation	unknown	Hudzieczek, unpublished			Silene_latifolia_xxx_xxx.pdf
PRJDB6738	Pleurodeles waltl		3	3	RNP into eggs	6+ dpd	Suzuki, M., T. Hayashi, T. Inoue, K. Agata, M. Hirayama, M. Suzuki, S. Shigenobu, T. Takeuchi, T. Yamamoto, and K.T. Suzuki. 2018. Cas9 ribonucleoprotein complex allows direct and rapid analysis of coding and noncoding regions of target genes in Pleurodeles waltl development and regeneration. Developmental Biology. 443:127–136. doi:10.1016/j.ydbio.2018.09.008.	10.1016/j.ydbio.2018.09.008	pax6 target can not be used as Fv primer is only few nt upstream from the predicted cut	Pleurodeles_waltl_xxx_xxx.pdf
PRJDB6516	Xenopus tropicalis		5	5	RNP into eggs	hatching stage	Iida, M., M. Suzuki, Y. Sakane, H. Nishide, I. Uchiyama, T. Yamamoto, K.T. Suzuki, and S. Fujii. 2020. A simple and practical workflow for genotyping of CRISPR–Cas9-based knockout phenotypes using multiplexed amplicon sequencing. Genes to Cells. 25:498–509. doi:10.1111/gtc.12775.	10.1111/gtc.12775	pax6 target can not be used as Fv primer is only few nt upstream from the predicted cut	Xenopus_tropicalis_xxx_xxx.pdf
PRJNA885005	Arabidopsis thaliana		4	4	agrotransformation of roots	21+ dpd	Kamoen, L., L.E.M. Kralemann, R. van Schendel, N. van Tol, P.J.J. Hooykaas, S. de Pater, and M. Tijsterman. 2024. Genetic dissection of mutagenic repair and T-DNA capture at CRISPR-induced DNA breaks in Arabidopsis thaliana. PNAS Nexus. 3:pgae094. doi:10.1093/pnasnexus/pgae094.	10.1093/pnasnexus/pgae094		Arabidopsis_thaliana_xxx_504.pdf
PRJNA675792	Homo sapiens	HAP1	250	250	RNP transfection	48+ hpd	Kurgan, G., R. Turk, H. Li, N. Roberts, G.R. Rettig, A.M. Jacobi, L. Tso, M. Sturgeon, M. Mertens, R. Noten, K. Florus, M.A. Behlke, Y. Wang, and M.S. McNeill. 2021. CRISPAltRations: A validated cloud-based approach for interrogation of double-strand break repair mediated by CRISPR genome editing. Molecular Therapy - Methods & Clinical Development. 21:478–491. doi:10.1016/j.omtm.2021.03.024.	10.1016/j.omtm.2021.03.024		Homo_sapiens_HAP1_48to72.pdf
PRJNA675792	Homo sapiens	Jurkat	240	240	RNP transfection	48+ hpd	Kurgan, G., R. Turk, H. Li, N. Roberts, G.R. Rettig, A.M. Jacobi, L. Tso, M. Sturgeon, M. Mertens, R. Noten, K. Florus, M.A. Behlke, Y. Wang, and M.S. McNeill. 2021. CRISPAltRations: A validated cloud-based approach for interrogation of double-strand break repair mediated by CRISPR genome editing. Molecular Therapy - Methods & Clinical Development. 21:478–491. doi:10.1016/j.omtm.2021.03.024.	10.1016/j.omtm.2021.03.024		Homo_sapiens_Jurkat_48to72.pdf
E-MTAB-10256	Nicotiana benthamiana	16c	8	8	agroinfiltration of leaf	5 dpd	Přibylová, A., L. Fischer, D.E. Pyott, A. Bassett, and A. Molnar. 2022. DNA methylation can alter CRISPR/Cas9 editing frequency and DNA repair outcome in a target-specific manner. New Phytologist. 235:2285–2299. doi:10.1111/nph.18212.	10.1111/nph.18212		Nicotiana_benthamiana_xxx_120.pdf
PRJNA980545	Solanum lycopersicum		23	18	RNP transfection of leaf protoplasts	24 hpd	Slaman, E., L. Kottenhagen, W. de Martines, G.C. Angenent, and R.A. de Maagd. 2024. Comparison of Cas12a and Cas9-mediated mutagenesis in tomato cells. Sci Rep. 14:4508. doi:10.1038/s41598-024-55088-4.	10.1038/s41598-024-55088-4		Solanum_lycopersicum_xxx_24.pdf
PRJNA305984	Petunia hybrida		5	5	RNP transfection of leaf protoplasts	24 hpd	Subburaj, S., S.J. Chung, C. Lee, S.-M. Ryu, D.H. Kim, J.-S. Kim, S. Bae, and G.-J. Lee. 2016. Site-directed mutagenesis in Petunia × hybrida protoplast system using direct delivery of purified recombinant Cas9 ribonucleoproteins. Plant Cell Rep. 35:1535–1544. doi:10.1007/s00299-016-1937-7.	10.1007/s00299-016-1937-7		Petunia_hybrida_xxx_24.pdf
PRJNA326019	Homo sapiens	HCT116	96	78	RNP transfection	4 hpd	van Overbeek, M., D. Capurso, M.M. Carter, M.S. Thompson, E. Frias, C. Russ, J.S. Reece-Hoyes, C. Nye, S. Gradia, B. Vidal, J. Zheng, G.R. Hoffman, C.K. Fuller, and A.P. May. 2016. DNA Repair Profiling Reveals Nonrandom Outcomes at Cas9-Mediated Breaks. Mol. Cell. 63:633–646. doi:10.1016/j.molcel.2016.06.037.	10.1016/j.molcel.2016.06.037		Homo_sapiens_HCT116_4.pdf
PRJNA326019	Homo sapiens	HCT116	96	61	RNP transfection	8 hpd	van Overbeek, M., D. Capurso, M.M. Carter, M.S. Thompson, E. Frias, C. Russ, J.S. Reece-Hoyes, C. Nye, S. Gradia, B. Vidal, J. Zheng, G.R. Hoffman, C.K. Fuller, and A.P. May. 2016. DNA Repair Profiling Reveals Nonrandom Outcomes at Cas9-Mediated Breaks. Mol. Cell. 63:633–646. doi:10.1016/j.molcel.2016.06.037.	10.1016/j.molcel.2016.06.037		Homo_sapiens_HCT116_8.pdf
PRJNA326019	Homo sapiens	HCT116	96	80	RNP transfection	16 hpd	van Overbeek, M., D. Capurso, M.M. Carter, M.S. Thompson, E. Frias, C. Russ, J.S. Reece-Hoyes, C. Nye, S. Gradia, B. Vidal, J. Zheng, G.R. Hoffman, C.K. Fuller, and A.P. May. 2016. DNA Repair Profiling Reveals Nonrandom Outcomes at Cas9-Mediated Breaks. Mol. Cell. 63:633–646. doi:10.1016/j.molcel.2016.06.037.	10.1016/j.molcel.2016.06.037		Homo_sapiens_HCT116_16.pdf
PRJNA326019	Homo sapiens	HCT116	96	95	RNP transfection	24 hpd	van Overbeek, M., D. Capurso, M.M. Carter, M.S. Thompson, E. Frias, C. Russ, J.S. Reece-Hoyes, C. Nye, S. Gradia, B. Vidal, J. Zheng, G.R. Hoffman, C.K. Fuller, and A.P. May. 2016. DNA Repair Profiling Reveals Nonrandom Outcomes at Cas9-Mediated Breaks. Mol. Cell. 63:633–646. doi:10.1016/j.molcel.2016.06.037.	10.1016/j.molcel.2016.06.037		Homo_sapiens_HCT116_24.pdf
PRJNA326019	Homo sapiens	HCT116	95	95	RNP transfection	48 hpd	van Overbeek, M., D. Capurso, M.M. Carter, M.S. Thompson, E. Frias, C. Russ, J.S. Reece-Hoyes, C. Nye, S. Gradia, B. Vidal, J. Zheng, G.R. Hoffman, C.K. Fuller, and A.P. May. 2016. DNA Repair Profiling Reveals Nonrandom Outcomes at Cas9-Mediated Breaks. Mol. Cell. 63:633–646. doi:10.1016/j.molcel.2016.06.037.	10.1016/j.molcel.2016.06.037		Homo_sapiens_HCT116_48.pdf
PRJNA326019	Homo sapiens	HEK293	49	10	RNP transfection	4 hpd	van Overbeek, M., D. Capurso, M.M. Carter, M.S. Thompson, E. Frias, C. Russ, J.S. Reece-Hoyes, C. Nye, S. Gradia, B. Vidal, J. Zheng, G.R. Hoffman, C.K. Fuller, and A.P. May. 2016. DNA Repair Profiling Reveals Nonrandom Outcomes at Cas9-Mediated Breaks. Mol. Cell. 63:633–646. doi:10.1016/j.molcel.2016.06.037.	10.1016/j.molcel.2016.06.037		Homo_sapiens_HEK293_4.pdf
PRJNA326019	Homo sapiens	HEK293	68	61	RNP transfection	8 hpd	van Overbeek, M., D. Capurso, M.M. Carter, M.S. Thompson, E. Frias, C. Russ, J.S. Reece-Hoyes, C. Nye, S. Gradia, B. Vidal, J. Zheng, G.R. Hoffman, C.K. Fuller, and A.P. May. 2016. DNA Repair Profiling Reveals Nonrandom Outcomes at Cas9-Mediated Breaks. Mol. Cell. 63:633–646. doi:10.1016/j.molcel.2016.06.037.	10.1016/j.molcel.2016.06.037		Homo_sapiens_HEK293_8.pdf
PRJNA326019	Homo sapiens	HEK293	93	83	RNP transfection	16 hpd	van Overbeek, M., D. Capurso, M.M. Carter, M.S. Thompson, E. Frias, C. Russ, J.S. Reece-Hoyes, C. Nye, S. Gradia, B. Vidal, J. Zheng, G.R. Hoffman, C.K. Fuller, and A.P. May. 2016. DNA Repair Profiling Reveals Nonrandom Outcomes at Cas9-Mediated Breaks. Mol. Cell. 63:633–646. doi:10.1016/j.molcel.2016.06.037.	10.1016/j.molcel.2016.06.037		Homo_sapiens_HEK293_16.pdf
PRJNA326019	Homo sapiens	HEK293	92	89	RNP transfection	24 hpd	van Overbeek, M., D. Capurso, M.M. Carter, M.S. Thompson, E. Frias, C. Russ, J.S. Reece-Hoyes, C. Nye, S. Gradia, B. Vidal, J. Zheng, G.R. Hoffman, C.K. Fuller, and A.P. May. 2016. DNA Repair Profiling Reveals Nonrandom Outcomes at Cas9-Mediated Breaks. Mol. Cell. 63:633–646. doi:10.1016/j.molcel.2016.06.037.	10.1016/j.molcel.2016.06.037		Homo_sapiens_HEK293_24.pdf
PRJNA326019	Homo sapiens	HEK293	95	95	RNP transfection	48 hpd	van Overbeek, M., D. Capurso, M.M. Carter, M.S. Thompson, E. Frias, C. Russ, J.S. Reece-Hoyes, C. Nye, S. Gradia, B. Vidal, J. Zheng, G.R. Hoffman, C.K. Fuller, and A.P. May. 2016. DNA Repair Profiling Reveals Nonrandom Outcomes at Cas9-Mediated Breaks. Mol. Cell. 63:633–646. doi:10.1016/j.molcel.2016.06.037.	10.1016/j.molcel.2016.06.037		Homo_sapiens_HEK293_48.pdf
PRJNA326019	Homo sapiens	K562	96	61	RNP transfection	4 hpd	van Overbeek, M., D. Capurso, M.M. Carter, M.S. Thompson, E. Frias, C. Russ, J.S. Reece-Hoyes, C. Nye, S. Gradia, B. Vidal, J. Zheng, G.R. Hoffman, C.K. Fuller, and A.P. May. 2016. DNA Repair Profiling Reveals Nonrandom Outcomes at Cas9-Mediated Breaks. Mol. Cell. 63:633–646. doi:10.1016/j.molcel.2016.06.037.	10.1016/j.molcel.2016.06.037		Homo_sapiens_K562_4.pdf
PRJNA326019	Homo sapiens	K562	96	80	RNP transfection	8 hpd	van Overbeek, M., D. Capurso, M.M. Carter, M.S. Thompson, E. Frias, C. Russ, J.S. Reece-Hoyes, C. Nye, S. Gradia, B. Vidal, J. Zheng, G.R. Hoffman, C.K. Fuller, and A.P. May. 2016. DNA Repair Profiling Reveals Nonrandom Outcomes at Cas9-Mediated Breaks. Mol. Cell. 63:633–646. doi:10.1016/j.molcel.2016.06.037.	10.1016/j.molcel.2016.06.037		Homo_sapiens_K562_8.pdf
PRJNA326019	Homo sapiens	K562	96	90	RNP transfection	16 hpd	van Overbeek, M., D. Capurso, M.M. Carter, M.S. Thompson, E. Frias, C. Russ, J.S. Reece-Hoyes, C. Nye, S. Gradia, B. Vidal, J. Zheng, G.R. Hoffman, C.K. Fuller, and A.P. May. 2016. DNA Repair Profiling Reveals Nonrandom Outcomes at Cas9-Mediated Breaks. Mol. Cell. 63:633–646. doi:10.1016/j.molcel.2016.06.037.	10.1016/j.molcel.2016.06.037		Homo_sapiens_K562_16.pdf
PRJNA326019	Homo sapiens	K562	96	93	RNP transfection	24 hpd	van Overbeek, M., D. Capurso, M.M. Carter, M.S. Thompson, E. Frias, C. Russ, J.S. Reece-Hoyes, C. Nye, S. Gradia, B. Vidal, J. Zheng, G.R. Hoffman, C.K. Fuller, and A.P. May. 2016. DNA Repair Profiling Reveals Nonrandom Outcomes at Cas9-Mediated Breaks. Mol. Cell. 63:633–646. doi:10.1016/j.molcel.2016.06.037.	10.1016/j.molcel.2016.06.037		Homo_sapiens_K562_24.pdf
PRJNA326019	Homo sapiens	K562	95	95	RNP transfection	48 hpd	van Overbeek, M., D. Capurso, M.M. Carter, M.S. Thompson, E. Frias, C. Russ, J.S. Reece-Hoyes, C. Nye, S. Gradia, B. Vidal, J. Zheng, G.R. Hoffman, C.K. Fuller, and A.P. May. 2016. DNA Repair Profiling Reveals Nonrandom Outcomes at Cas9-Mediated Breaks. Mol. Cell. 63:633–646. doi:10.1016/j.molcel.2016.06.037.	10.1016/j.molcel.2016.06.037		Homo_sapiens_K562_48.pdf
PRJNA795172	Arabidopsis thaliana		3	3	agrotransformation - P35S promotor for Cas9 and gRNAs	transgenic progeny	Weiss, T., P.A. Crisp, K.M. Rai, M. Song, N.M. Springer, and F. Zhang. 2022. Epigenetic features drastically impact CRISPR–Cas9 efficacy in plants. Plant Physiology. kiac285. doi:10.1093/plphys/kiac285.	10.1093/plphys/kiac285	unmethylated targets were used as replicates, in individual analysis 2 controls are plotted independently resulting in 4 samples in total.	Arabidopsis_thaliana_xxx_xxx.pdf
unpublished	Chlamydomonas reinhardtii		3	3	RNP transfection	48 hpd	Ponce, unpublished			Chlamydomonas_reinhardtii_xxx_48.pdf
810	unique gRNAs targets before filtering					hpd = hours post delivery
769	unique gRNAs targets after filtering for >5% efficacy					dpd = days post delivery
