## Supplementary material for "5’ Complementarity-Mediated End Joining (5’CMEJ) DNA repair": Supplementary_Table_2.xlsx

### Sheet: Sheet1
			MAX = -3			OPTI=0				MIN=4						start of the DEL	end of the DEL
Category		-5	-4	-3	-2	-1	1	2	3	4	5	6		List		x	y
	1	←												1		x<y	y<MAX-1
	2		←											2		x<y	y=MAX-1
	3			←	←									2		x<y	MAX<=y<OPTI-1
	4					←								2		x<y	y=OPTI-1
	5		←	−	−	−	−	−	−	−				3		x<MAX	OPTI<y<=MIN
	6		←	−	−	−	−	−	−	−	→			4		x<MAX	MIN<y
	7			−	−	−	→							j		MAX<=x<OPTI	OPTI<y<=MIN
	8						→							6		x=OPTI+1	x<y
	9							→	→					6		OPTI+1<x<MIN	x<y
	10									→				6		x=MIN	x<y
	11										→			6		x=MIN+1	x<y
	12											→		7		MIN+1<x	x<y
Combination of categories when ambigous nucleotide/s is present around the deletion.
1		←
	1	←												8
1		←
	2		←											9
1		←
	3			←	←									l
1		←
	4					←								o
1		←
	5		←	−	−	−	−	−	−	−				n
1		←
	6		←	−	−	−	−	−	−	−	→			n
1		←
	7			−	−	−	→							l
1		←
	8						→							29
1		←
	9							→	→					29
1		←
	10									→				29
1		←
	11										→			29
1		←
	12											→		29
2			←
	3			←	←									l
2			←
	4					←								l
2			←
	5		←	−	−	−	−	−	−	−				l
2			←
	6		←	−	−	−	−	−	−	−	→			l
2			←
	7			−	−	−	→							l
2			←
	8						→							29
2			←
	9							→	→					29
2			←
	10									→				29
2			←
	11										→			29
2			←
	12											→		29
3				←
	3				←									m
3				←	←
	4					←								m
3				←	←
	5		←	−	−	−	−	−	−	−				m
3				←	←
	6		←	−	−	−	−	−	−	−	→			m
3				←	←
	7			−	−	−	→							m
3				←	←
	8						→							29
3				←	←
	9							→	→					29
3				←	←
	10									→				29
3				←	←
	11										→			29
3				←	←
	12											→		29
4						←
	5		←	−	−	−	−	−	−	−				22
4						←
	6		←	−	−	−	−	−	−	−	→			22
4						←
	7			−	−	−	→							22
4						←
	8						→							15
4						←
	9							→	→					29
4						←
	10									→				29
4						←
	11										→			29
4						←
	12											→		29
5			←	−	−	−	−	−	−	−
	5		←	−	−	−	−	−	−	−				16
5			←	−	−	−	−	−	−	−
	6		←	−	−	−	−	−	−	−	→			16
5			←	−	−	−	−	−	−	−
	7			−	−	−	→							f
5			←	−	−	−	−	−	−	−
	8						→							23
5			←	−	−	−	−	−	−	−
	9							→	→					12
5			←	−	−	−	−	−	−	−
	10									→				17
5			←	−	−	−	−	−	−	−
	11										→			17
5			←	−	−	−	−	−	−	−
	12											→		17
6			←	−	−	−	−	−	−	−	→
	6		←	−	−	−	−	−	−	−	→			21
6			←	−	−	−	−	−	−	−	→
	7			−	−	−	→							19
6			←	−	−	−	−	−	−	−	→
	8						→							23
6			←	−	−	−	−	−	−	−	→
	9							→	→					12
6			←	−	−	−	−	−	−	−	→
	10									→				12
6			←	−	−	−	−	−	−	−	→
	11										→			12
6			←	−	−	−	−	−	−	−	→
	12											→		i
7				−	−	−	→
	7			−	−	−	→							f
7				−	−	−	→
	8						→							23
7				−	−	−	→
	9							→	→					g
7				−	−	−	→
	10									→				g
7				−	−	−	→
	11										→			g
7				−	−	−	→
	12											→		i
8							→
	9							→	→					h
8							→
	10									→				h
8							→
	11										→			h
8							→
	12											→		p
9								→
	9								→					h
9								→	→
	10									→				h
9								→	→
	11										→			h
9								→	→
	12											→		k
10										→
	11										→			13
10										→
	12											→		13
11											→
	12											→		27
12												→
	12											→		20
