## Supplementary material for "5’ Complementarity-Mediated End Joining (5’CMEJ) DNA repair": Supplementary_Table_3.xlsx

### Sheet: Ends_ratio_summary
1) deletions only around the predicted cut
2) deletions with MH around the deletion only
Sum of reads from individual categories.
At positions where a blunt cut is possible at the 3′ and 5′ ends, the microhomology region spans the predicted cleavage site, allowing the −3 and −4 (and -5) nucleotides to participate in the repair process (category: 5′/3′ possible blunt). In contrast, when only the −4 ( and/or −5) nucleotide participate, the site is classified as 5′/3′ NOT blunt.
Our analysis considers SpCas9 cleavage patterns in which the primary blunt cut occurs 3 nucleotides upstream of the PAM, while staggered cuts may also be produced, generating 1–2 nucleotide 5′ overhangs (category −2, 0, 0).												Data from Fig. 2e
												Median values			Mean values
												1203	499	366	1203	499	366
		No PAM			With PAM			PAM/noPAM ratio				Cluster A	Cluster B	Cluster C	Cluster A	Cluster B	Cluster C
End_3_5	blunt_cut_with_MH_possible	-2,0,2	-2,0,0	0,0,2	-2,0,2	-2,0,0	0,0,2	-2,0,2 ratio	-2,0,0 ratio	0,0,2 ratio		-2,0,0	-2,0,0	-2,0,0	-2,0,0	-2,0,0	-2,0,0
5'	NOT blunt	0.258992	0.169007	0.161551	0.258841	0.168875	0.161825	-0.000151654	-0.000131622	0.000274406		0.029	0.056	0.326	0.066	0.17	0.39
5'	possible blunt	0.0347019	0.0430586	0	0.0349262	0.0432965	0	0.000224246	0.000237903	0		0.016	0.012	0.05	0.062	0.075	0.175
3'	NOT blunt	0.259099	0.161882	0.169081	0.259102	0.161672	0.169145	2.65769e-06	-0.000210271	6.3096e-05		0.089	0.031	0.003	0.133	0.069	0.011
3'	possible blunt	0.0347705	0	0.0430432	0.0347881	0	0.0430283	1.76024e-05	0	-1.49371e-05		0	0	0	0	0	0
eider 3' or 5'	NOT blunt	0.270433	0.406741	0.406539	0.270059	0.406208	0.40602	-0.000374053	-0.000532563	-0.000518712		0.332	0.13	0.029	0.356	0.186	0.056
eider 3' or 5'	possible blunt	0.142003	0.219311	0.219786	0.142284	0.219948	0.219982	0.0002812	0.000636553	0.000196147		0.366	0.526	0.313	0.383	0.5	0.368
		1	1	1	1	1	1								1	1	1
5'	NOT blunt					0.510896						0.245763	0.643678	0.990881	0.331658	0.711297	0.972569
3'	NOT blunt					0.489104						0.754237	0.356322	0.00911854	0.668342	0.288703	0.0274314
	bias towards 5' MH mediated repair					0.021791						-0.508475	0.287356	0.981763	-0.336683	0.422594	0.945137
